# Increased resolution in the face of conflict: phylogenomics of the Neotropical bellflowers (Campanulaceae: Lobelioideae), a rapid plant radiation

**DOI:** 10.1101/2022.01.09.475565

**Authors:** Laura P. Lagomarsino, Lauren Frankel, Simon Uribe-Convers, Alexandre Antonelli, Nathan Muchhala

**Affiliations:** Shirley C. Tucker Herbarium, Department of Biological Sciences, Louisiana State University, Baton Rouge, Louisiana, USA; Department of Biology, University of Missouri-St. Louis, St. Louis, Missouri, USA; Department of Botany, University of Wisconsin-Madison, Madison, Wisconsin, USA; Invitae Corporation, San Francisco, California, USA; Royal Botanic Gardens, Kew, TW9 3AE, UK; Gothenburg Global Biodiversity Centre, Department of Biological and Environmental Sciences, University of Gothenburg, Gothenburg, 405 30, Sweden; Department of Plant Science, University of Oxford, Oxford, UK

**Keywords:** *Burmeistera*, Campanulaceae, *Centropogon*, convergent evolution, cytonuclear discordance, gene tree conflict, Lobelioideae, museomics, Neotropics, phylogenomics, rapid radiation, *Siphocampylus*, taxonomy

## Abstract

**Background and Aims:** The centropogonid clade (Lobelioideae: Campanulaceae) is an Andean-centered rapid radiation characterized by repeated convergent evolution of morphological traits, including fruit type and pollination syndromes. While previous studies have resolved relationships of lineages with fleshy fruits into subclades, relationships among capsular species remain unresolved, particularly along the phylogenetic backbone. This lack of resolution has impeded reclassification of non-monophyletic genera, whose current taxonomy relies heavily on traits that have evolved multiple times within the clade.

**Methods:** Targeted sequence capture using a probeset recently developed for the centropogonid clade was used to obtain phylogenomic data from DNA extracted from both silica-dried and herbarium leaf tissue. These data were used to infer relationships among species using concatenated and partitioned species tree methods, as well as to quantify gene tree discordance.

**Key Results:** While silica-dried leaf tissue resulted in generally more and longer sequence data, the inclusion of herbarium samples improved phylogenetic reconstruction. Relationships among baccate lineages are similar to those inferred by previous studies, though they differ within and among capsular lineages. We improve resolution of *Siphocampylus*, which forms ten groups of closely related species to which we provide informal names that largely do not correspond to current infrageneric taxonomy. Two subclades of *Siphocampylus* and two individual species are rogue taxa whose placement differs widely across analyses. Gene tree discordance is high.

**Conclusions:** The first phylogenomic study of the centropogonid clade considerably improves our understanding of relationships in this rapid radiation. Differences across analyses and the possibility of additional lineage discoveries still hamper a solid and stable reclassification. Rapid morphological innovation corresponds with a high degree of phylogenomic complexity, including cytonuclear discordance, nuclear gene tree conflict, and well-supported differences between analyses based on different nuclear loci. Taken together, these results point to a potential role of hemiplasy underlying repeated convergent evolution. This hallmark of rapid radiations is likely present in many other species-rich Andean plant radiations.
