## Appendix S1-Voucher Information for all samples included in study. for "Increased resolution in the face of conflict: phylogenomics of the Neotropical bellflowers (Campanulaceae: Lobelioideae), a rapid plant radiation"

### Sheet: Sheet1
Genus	Species	Author(s)	Sample_ID	Sample_ID from Bagley et al (2020)	Voucher	Country	Notes
Burmeistera	almedae	Wilbur	Burmeistera-almedae-2016-001	B_almedae_2016_001_Combined	F 1801386	Costa Rica	–
Burmeistera	arbusculifera	Lammers	Burmeistera-arbusculifera-2016-097	not included	B. Boyle 3451	Ecuador	MO 5160673
Burmeistera	asclepiadea	Gleason	Burmeistera-asclepiadea-2016-088	not included	G. Davidse 5623	Colombia	MO 2464980
Burmeistera	asclepiadea	Gleason	Burmeistera-anderssonii-2016-113	B_asclepiadea_2016_113_Combined	QCA-26791	Ecuador	–
Burmeistera	aspera	E. Wimm.	Burmeistera-loejtnantii-2016-006	B_aspera_2016_006_Combined	F 2190436	Ecuador	–
Burmeistera	aspera	E. Wimm.	Burmeistera-aspera-2016-089	B_aspera_2016_089_Combined	MO 04826731	Ecuador	–
Burmeistera	auriculata	Muchhala & Lammers	Burmeistera-auriculata-2016-199	B_auriculata_2016_199_Combined	N. Muchhala 120	Ecuador	–
Burmeistera	borjensis	Jeppesen	Burmeistera-borjensis-2016-219	B_borjensis_2016_219_Combined	N. Muchhala 154	Ecuador	–
Burmeistera	brachyandra	E. Wimm.	Burmeistera-brachyandra-2016-114	not included	J. Luteyn 13342	Ecuador	QCA-26803; https://plants.jstor.org/stable/10.5555/al.ap.specimen.qca26803
Burmeistera	breviflora	(Gleason) E. Wimm.	Burmeistera-breviflora-2016-092	not included	J. Luteyn 11982	Colombia	MO 5679743
Burmeistera	brighamioides	Lammers	Burmeistera-brighamioides-2016-121	B_brighamioides_2016_121_Combined	D. Gamba 150	Ecuador	–
Burmeistera	bullatifolia	Garzon & F. Gonzalez	Burmeistera-bullatifolia-2016-129	B_bullatifolia_2016_129_Combined	J.L. Clark 12949	Colombia	–
Burmeistera	ceratocarpa	Zahlbr.	Burmeistera-ceratocarpa-2016-233	not included	N. Muchhala 177	Ecuador
Burmeistera	cf. aeribacca	E. Wimm.	Burmeistera-cf-aeribacca-2016-087	not included	B. A. Stein 3547	Colombia	MO 3334797
Burmeistera	cf. glabrata	(Kunth) Benth. & Hook. f. ex B.D. Jacks.	Burmeistera-sp-nova-Cascada-Hollin-2016-117	not included	s.n.	Ecuador
Burmeistera	chiriquiensis	Wilbur	Burmeistera-chiriquiensis-2016-161	B_chiriquiensis_2016_161_Combined	N. Muchhala 510	Panama	–
Burmeistera	corei	E. Wimm.	Burmeistera-corei-2016-093	not included	R. Callejas 6838	Colombia	MO 4348724
Burmeistera	crassifolia	(E. Wimm.) E. Wimm.	Burmeistera-crassifolia-2016-200	B_crassifolia_2016_200_Combined	N. Muchhala 121	Ecuador	–
Burmeistera	crispiloba	Zahlbr.	Burmeistera-crispiloba-2016-201	B_crispiloba_2016_201_Combined	N. Muchhala 123	Ecuador	–
Burmeistera	curviandra	E. Wimm.	Burmeistera-curviandra-2016-094	not included	R. Fonnegra 4095	Colombia	MO 04643231
Burmeistera	cyclostigmata	Donn. Sm.	Burmeistera-cyclostigmata-2016-104	B_cyclostigmata_2016_104_Combined	L. Lagomarsino 50	Costa Rica	–
Burmeistera	cyclostigmata	Donn. Sm.	Burmeistera-cyclostigmata-2016-211	not included	N. Muchhala 135	Ecuador
Burmeistera	cyclostigmata	Donn. Sm.	Burmeistera-cyclostigmata-2016-217	not included	N. Muchhala 145	Ecuador
Burmeistera	cylindrocarpa	Zahlbr.	Burmeistera-cylindrocarpa-2016-235	B_cylindrocarpa_2016_235_Combined	N. Muchhala 202	Ecuador	–
Burmeistera	darienensis	Wilbur	Burmeistera-darienensis-2016-149	B_darienensis_2016_149_Combined	N. Muchhala 493	Panama	–
Burmeistera	domingensis	Jeppesen	Burmeistera-domingensis-2016-192	B_domingensis_2016_192_Combined	N. Muchhala 102	Ecuador	–
Burmeistera	draconis	A. J. Pérez & N. Muchhala	Burmeistera-draconis-2016-133	B_draconis_2016_133_Combined	N. Muchhala 464	Ecuador	–
Burmeistera	dukei	Wilbur	Burmeistera-dukei-2016-153	B_dukei_2016_153_Combined	N. Muchhala 496	Panama	–
Burmeistera	flava	Al. Rodr. & D. Solano	Burmeistera-flava-sp-nova-2016-111	not included	D. Santamaria 6640	Costa Rica
Burmeistera	fuscoapicata	E. Wimm.	Burmeistera-fuscoapicata-2016-128	B_fuscoapicata_2016_128_Combined	J.L. Clark 12955	Colombia	–
Burmeistera	glabrata	(Kunth) Benth. & Hook. f. ex B.D. Jacks.	Burmeistera-glabrata-2016-227	B_glabrata_2016_227_Combined	N. Muchhala 165	Ecuador	–
Burmeistera	gravida	(Gleason) E. Wimm.	Burmeistera-variabilis-var-gravida-2016-096	not included	B. A. Stein 3230	Colombia	MO; http://legacy.tropicos.org/Specimen/555923
Burmeistera	holm-nielsenii	holm-nielsenii Jeppesen	Burmeistera-holm-nielsenii-2016-210	B_holm–nielsenii_2016_210_Combined	N. Muchhala 134	Ecuador	–
Burmeistera	huacamayensis	Jeppesen	Burmeistera-huacamayensis-2016-115	B_huacamayensis_2016_115_Combined	QCA-26899	Ecuador	–
Burmeistera	jostii	Muchhala & Mashburn	Burmeistera-ruby-2016-186	not included	J.L. Clark 14255	Ecuador
Burmeistera	kitrinaima	–	Burmeistera-succulenta-2016-143	B_kitrinaima_2016_143_Combined	N. Muchhala 447	Ecuador	Informal species name used. Originally identified to B. succulenta H. Karst. & Triana, but redescribed in Mashburn (2019), Mashburn and Muchhala (in prep.).
Burmeistera	lingulata	–	Burmeistera-litensis-2016-214	B_lingulata_2016_214_Combined	N. N. Muchhalachhala 142	Ecuador	Informal species name used. Original identification to B. litensis, but redescribed in Mashburn (2019), Mashburn and Muchhala (in prep.).
Burmeistera	lutosa	E. Wimm.	Burmeistera-lutosa-2016-209	B_lutosa_2016_209_Combined	N. Muchhala 133	Ecuador	–
Burmeistera	mcvaughii	Wilbur	Burmeistera-mcvaughii-2016-155	B_mcvaughii_2016_155_Combined	N. Muchhala 499	Panama	–
Burmeistera	multiflora	Zahlbr.	Burmeistera-multiflora-2016-196	B_multiflora_2016_196_Combined	N. Muchhala 114	Ecuador	–
Burmeistera	obtusifolia	E. Wimm.	Burmeistera-obtusifolia-2016-108	B_obtusifolia_2016_108_Combined	L. Lagomarsino 61	Costa Rica	–
Burmeistera	oyacachensis	Jeppesen	Burmeistera-oyacachensis-2016-230	B_oyacachensis_2016_230_Combined	N. Muchhala 171	Ecuador	–
Burmeistera	pallida	(Drake) E. Wimm.	Burmeistera-pallida-2016-008	not included	J. Campos 5447	Peru	F 2243527; https://fm-digital-assets.fieldmuseum.org/634/105/V0145935F.jpg
Burmeistera	panamensis	Wilbur	Burmeistera-panamensis-2016-151	B_panamensis_2016_151_Combined	N. Muchhala 495	Panama	–
Burmeistera	parviflora	E.Wimm. ex Standl.	Burmeistera-parviflora-LL-20	B_parviflora_LL20_Combined	L. Lagomarsino 53	Costa Rica	–
Burmeistera	pirrensis	Wilbur	Burmeistera-pirrensis-2016-148	B_pirrensis_2016_148_Combined	N. Muchhala 492	Panama	–
Burmeistera	quercifolia	Gómez-L. & L. D. Gómez	Burmeistera-quercifolia-2016-009	not included	J. Gómez-Laurito 11024	Costa Rica	F 2015706
Burmeistera	refracta	E. Wimm.	Burmeistera-ramosa-2016-007	B_refracta_2016_007_Combined	F2120180	Ecuador	–
Burmeistera	refracta	E. Wimm.	Burmeistera-refracta-2016-195	B_refracta_2016_195_Combined	N. Muchhala 112	Ecuador	–
Burmeistera	resupinata	Zahlbr.	Burmeistera-resupinata-2016-240	B_resupinata_2016_240_Combined	N. Muchhala 223	Ecuador	–
Burmeistera	resupinata var. heilbornii	E. Wimm.	Burmeistera-resupinata-var-heilbornii-2016-116	B_heilbornii_2016_116_Combined	QCA-26967	Ecuador	–
Burmeistera	rubrosepala	(E. Wimm.) E. Wimm.	Burmeistera-rubrosepala-2016-239	B_rubrosepala_2016_239_Combined	N. Muchhala 220	Ecuador	–
Burmeistera	smaragdi	Lammers	Burmeistera-smaragdi-2016-236	B_smaragdi_2016_236_Combined	N. Muchhala 205	Ecuador	–
Burmeistera	sodiroana	Zahlbr.	Burmeistera-sodiroana-2016-197	B_sodiroana_2016_197_Combined	N. Muchhala 115	Ecuador	Original informal (within lab) name, B. "smooth"; described by Muchhala and Pérez (2015)
Burmeistera	sp.	H. Karst. & Triana	Burmeistera-winged-2016-163	not included	J.L. Clark 12643	Ecuador
Burmeistera	sp.	H. Karst. & Triana	Burmeistera-ball-2016-165	not included	J.L. Clark 12846	Ecuador
Burmeistera	sp.	H. Karst. & Triana	Burmeistera-purple-2016-167	not included	J.L. Clark 12936	Ecuador
Burmeistera	sp.	H. Karst. & Triana	Burmeistera-hojota-2016-127	not included	J.L. Clark 12961	Ecuador
Burmeistera	sp.	H. Karst. & Triana	Burmeistera-olive-2016-126	not included	J.L. Clark 13037	Ecuador
Burmeistera	sp.	H. Karst. & Triana	Burmeistera-cone-2016-125	not included	J.L. Clark 13038	Ecuador
Burmeistera	sp.	H. Karst. & Triana	Burmeistera-club-2016-124	not included	J.L. Clark 13054	Ecuador
Burmeistera	sp.	H. Karst. & Triana	Burmeistera-curly-2016-123	not included	J.L. Clark 13057	Ecuador
Burmeistera	sp.	H. Karst. & Triana	Burmeistera-reventador-2016-138	not included	N. Muchhala 478	Ecuador
Burmeistera	sp.	H. Karst. & Triana	Burmeistera-pallida-ramosa-succulenta-2016-112	not included	QCA-26665	Ecuador
Burmeistera	sp.	H. Karst. & Triana	Burmeistera-sp-nova-Sierrazul-2016-118	not included	s.n.	Ecuador
Burmeistera	succulenta	H. Karst. & Triana	Burmeistera-succulenta-2016-188	B_succulenta_2016_188_Combined	J. Ng 1	Colombia	Taxonomic assignment clarified as B. succulenta by Mashburn (2019), Mashburn and Muchhala (in prep.).
Burmeistera	succulenta	H. Karst. & Triana	Burmeistera-succulenta-E-2016-229	not included	N. Muchhala 170	Ecuador	QCA
Burmeistera	tenuiflora	Donn. Sm.	Burmeistera-tenuiflora-2016-158	B_tenuiflora_2016_158_Combined	N. Muchhala 503	Panama	–
Burmeistera	truncata	Zahlbr.	Burmeistera-truncata-2016-144	B_truncata_2016_144_Combined	N. Muchhala 448	Ecuador	–
Burmeistera	utleyi	Wilbur	Burmeistera-utleyi-2016-156	B_utleyi_2016_156_Combined	N. Muchhala 500	Panama	–
Burmeistera	vulgaris	E. Wimm.	Burmeistera-vulgaris-2016-100	B_vulgaris_2016_100_Combined	L. Lagomarsino 30	Costa Rica	–
Burmeistera	xerampelina	E. Wimm.	Burmeistera-xerampelina-2016-086	B_xerampelina_2016_086_Combined	F 1367671	Colombia	–
Burmeistera	zamorensis	Muchhala & A. J. Pérez	Burmeistera-smooth-2016-135	B_zamorensis_2016_135_Combined	N. Muchhala 467	Ecuador	Informal species name used. Described as a new species in Mashburn (2019), Mashburn and Muchhala (in prep.).
Burmeistera	zurquiensis	Wilbur	Burmeistera-zurquiensis-2016-098	B_zurquiensis_2016_098_Combined	L. Lagomarsino 26	Costa Rica	–
Centropogon	asclepiadeus	E. Wimm.	LL61-C-asclepideus	not included	R. Weaver, Jr 155	Colombia	GH
Centropogon	baezanus	Jeppesen	LL324-C-baezanus	not included	C. Perrson 1634	Ecuador
Centropogon	brittonianus	Zahlbr.	LL83-C-brittonianus	LL83-C-brittonianus_Combined	L. Lagomarsino 196	Bolivia	GH
Centropogon	congestus	Gleason	LL21-C-congestus	not included	L. Lagomarsino 40	Costa Rica
Centropogon	cordifolius	Benth.	LL327-C-cordifolius	not included	R. Kriebel 5559	Guatemala
Centropogon	cornutus	(L.) Druce	LL28-C-cornutus	not included	L. Lagomarsino 93	Panama
Centropogon	costaricae	(Vatke) McVaugh	LL325-C-costaricae	not included	L. Lagomarsino 148	Costa Rica
Centropogon	dianae	Lammers	LL195-C-dianae	not included	L. Lagomarsino 415	Peru
Centropogon	erythraeus	Drake	37-C-erythraeus	not included	L. Andersson 2529 (GB)	Ecuador
Centropogon	grandidentatus	(Schltdl.) Zahlbr.	LL47-C-grandidentatus	not included	UCBG 81.0952	Cultivated
Centropogon	granulosus	C. Presl	LL161-C-granulosus-Peru	not included	L. Lagomarsino 330	Peru
Centropogon	incanus	(Britton) Zahlbr.	LL85-C-incanus	not included	L. Lagomarsino 200	Bolivia
Centropogon	incanus	(Britton) Zahlbr.	LL49-C-incanus	C_incanus_LL49_Combined	S. Achá 207	Bolivia	MO, http://www.tropicos.org/Specimen/100223260
Centropogon	incanus (pink)	(Britton) Zahlbr.	LL87-C-incanus-pink	not included	L. Lagomarsino 223	Bolivia
Centropogon	macbridei	Gleason	LL165-C-macbridei	not included	L. Lagomarsino 337	Peru
Centropogon	mandonis	Zahlbr.	LL86-C-mandonis	C_mandonis_LL86_Combined	L. Lagomarsino 243	Bolivia	GH
Centropogon	nigricans	Zahlbr.	LL69-C-nigricans	C_nigricans_LL69_Combined	N. Muchhala 118	Ecuador	QCA
Centropogon	palmanus	(Donn. Sm.) E. Wimm.	LL35-C-palmanus	not included	L. Lagomarsino 193	Costa Rica
Centropogon	perlongus	Gleason	LL194-C-perlongus	not included	L. Lagomarsino 409	Peru
Centropogon	pulcher	Zahlbr.	LL168-C-pulcher	not included	L. Lagomarsino 344	Peru
Centropogon	simulans	Lammers	LL248-C-simulans	not included	L. Lagomarsino 402	Peru
Centropogon	smithii	E. Wimm.	LL6-C-smithii	C_smithii_LL6_Combined	L. Lagomarsino 68	Costa Rica	GH, http://www.tropicos.org/Specimen/101063721
Centropogon	solanifolius	Benth.	LL26-C-solanifolius	not included	L. Lagomarsino 25	Costa Rica
Centropogon	sp. nov.	(ined)	LL312-C-alectrolophos	not included	B. Ollgaard 358800	Ecuador
Centropogon	tessmannii	E. Wimm.	LL349-C-tessmannii	not included	J. Brandbyge 32035	Ecuador
Centropogon	urubambae	E. Wimm.	LL171-C-urubambae	not included	L. Lagomarsino 347	Peru
Centropogon	vargasii	B. A. Stein	LL244-C-vargasii	not included	L. Lagomarsino 356	Peru
Centropogon	viriduliflorus	E. Wimm.	LL180-C-viriduliflora	not included	L. Lagomarsino 370	Peru
Lobelia	tupa	L.	LL350-L-tupa	not included	Pacheco 1999	Bolivia
Lysipomia	pumila	(Wedd.) E. Wimm.	LL104-Lysipomia	not included	L. Lagomarsino 238	Bolivia
Siphocampylus	actinothrix	E. Wimm.	LL352-S-actinothrix	not included	L. Lagomarsino 403	Peru
Siphocampylus	affinis	(Mirb.) McVaugh	LL351-S-affinis	not included	J. L. Clark 4458	Ecuador
Siphocampylus	andinus	Britton	LL94-S-andinus	not included	L. Lagomarsino 226	Bolivia
Siphocampylus	antonellii	Lagom. & D. Santam.	LL189-S-antonellii	not included	L. Lagomarsino 400	Peru
Siphocampylus	asplundii	Jeppesen	LL333-S-asplundii	not included	E. Narvaez 539	Ecuador
Siphocampylus	aureus	Rusby	LL334-S-aureus	S_aureus_LL334_Combined	J. Wood 14,956	Bolivia	MO, not digitized
Siphocampylus	ayersiae	Lammers	LL88-S-ayersiae	S_ayersiae_LL88_Combined	L. Lagomarsino 212	Bolivia	GH
Siphocampylus	boliviensis	Zahlbr.	LL90-S-boliviensis	not included	L. Lagomarsino 239	Bolivia
Siphocampylus	brevicalyx	E. Wimm.	99-S-brevicalyx	not included	N. Muchhala 480	Ecuador
Siphocampylus	chloroleucus	E. Wimm.	LL355-S-chloroleucus	not included	Asplund 13060	Ecuador
Siphocampylus	correoides	E. Wimm.	LL357-S-correoides	not included	J. Solomon 15,324	Bolivia
Siphocampylus	corymbifer	Pohl	LL91-S-corymbifer	not included	L. Lagomarsino 216	Bolivia
Siphocampylus	fiebrigii	E. Wimm.	LL358-S-fiebrigii	not included	S. Beck 11587	Bolivia
Siphocampylus	foliosus	Rusby	LL359-S-foliosus	not included	R. Kiesling 8310	Argentina
Siphocampylus	fulgens	Lebas	LL360-S-fulgens	not included	G. Hatschbach 13585	Brazil
Siphocampylus	furax	E. Wimm.	LL361-S-furax	not included	J. Luteyn 10,903	Ecuador
Siphocampylus	giganteus	(Cav.) G. Don	LL328-S-giganteus	not included	A. Antonelli 595	Brazil
Siphocampylus	imbricatus	G. Don	LL269-S-imbricatus	not included	R. Harley 25784	Brazil
Siphocampylus	jelskii	Zahlbr.	LL159-S-jelskii	S_jelskii_LL159_Combined	L. Lagomarsino 321	Peru	GH, http://www.tropicos.org/Specimen/101032584
Siphocampylus	krauseanus	E. Wimm.	LL363-S-krauseanus	S_krauseanus_LL363_Combined	Suclli 1093	Peru	MO, http://www.tropicos.org/Specimen/2204604
Siphocampylus	longibracteolatus	E. Wimm.	LL366-S-longibracteolatus	not included	B. A. Stein 3150	Colombia
Siphocampylus	longipedunculatus	Pohl	LL365-S-longipedunculatus	not included	A. Antonelli 199	Brazil
Siphocampylus	lyciodes	G. Don	122-S-lycioides	not included	R. Romero 3805 (UEC)	Brazil
Siphocampylus	macropodus	G. Don	LL367-S-macropodus	not included	A. Antonelli 298	Brazil
Siphocampylus	manettiaeflorus	Hook.	LL368-S-manntiaeflorus	not included	Botanischer Garten Marbug colln	Cultivated
Siphocampylus	mattiaei	A. DC.	LL155-S-mattiaei	not included	L. Lagomarsino 313	Peru
Siphocampylus	nematosepalus	(Donn. Sm.) E. Wimm.	LL329-S-nematosepalus	not included	L. Lagomarsino 164	Costa Rica
Siphocampylus	nobilis	E. Wimm.	LL337-S-nobilis	not included	J. D. Boeke 2039	Peru
Siphocampylus	obovatus	(G. Don.) E. Wimm.	LL173-S-obovatus	not included	L. Lagomarsino 350	Peru
Siphocampylus	odontosepalus	Vatke	LL348-S-odontosepalus	not included	F. Grifo 332	Venezuela
Siphocampylus	orbignianus	A. DC.	LL93-S-orbignianus	not included	L. Lagomarsino 217	Bolivia
Siphocampylus	planchonis	E. Wimm.	LL371-S-planchonis	not included	F. Grifo 378	Venezuela
Siphocampylus	plegmatocaulis	Lammers	LL339-S-plegmatocaulis	not included	B. A. Stein 2204	Peru
Siphocampylus	rusbyanus	Britton	LL187-S-rusbyanus	not included	L. Lagomarsino 395	Peru
Siphocampylus	sangineus	Zahlbr.	LL373-S-sangineus	not included	B. A. Stein 2068	Peru
Siphocampylus	scandens	(Kunth) G. Don	LL375-S-scandens	not included	J. Homeier 1262	Ecuador
Siphocampylus	sceptrum	Decne.	LL336-S-sceptrum	not included	H. van der Werff 8163	Venezuela
Siphocampylus	siberiensis	Lagom. & D. Santam.	LL102-S-siberiensis	not included	L. Lagomarsino 241	Bolivia
Siphocampylus	smilax	Lammers	LL330-S-smilax	not included	L. Lagomarsino 250	Bolivia
Siphocampylus	sulfureus	E. Wimm.	LL335-S-sulfureus	not included	G. Davidse 10723	Brazil
Siphocampylus	tunarensis	Zahlbr.	LL97-S-tunarensis	not included	L. Lagomarsino 232	Bolivia
Siphocampylus	tunicatus	Zahlbr.	LL98-S-tunicatus	not included	L. Lagomarsino 235	Bolivia
Siphocampylus	tupaeformis	Zahlbr.	LL99-S-tupaeformis	not included	L. Lagomarsino 225	Bolivia
Siphocampylus	umbellatus	(Kunth) G. Don	LL332-S-umbellatus	not included	L. Lagomarsino 193	Bolivia
Siphocampylus	vatkeanus	Zahlbr.	LL341-S-vatkeanus	not included	Paniagua 5774	Bolivia
Siphocampylus	verticillatus	G. Don	LL378-S-verticillatus	not included	R. Wasum 12029	Brazil
Siphocampylus	virgatus	A. DC.	LL167-S-virgatus	not included	L. Lagomarsino 343	Peru
Siphocampylus	werdermannii	E. Wimm.	LL101-S-werdermannii	not included	L. Lagomarsino 245	Bolivia
