## Appendix S2-Summary statistics for sequence data for all samples included in study. for "Increased resolution in the face of conflict: phylogenomics of the Neotropical bellflowers (Campanulaceae: Lobelioideae), a rapid plant radiation"

### Sheet: Sheet1
Genus	Species	Sample_ID	Contigs	Total_BP	Mean_Length	95_CI_Length	Min_Length	Max_Length	Median_Length	Contigs_greaterThan1kb	Type	In Phylogeny
Burmeistera	almedae	Burmeistera-almedae-2016-001	371	352884	951.17	32.0409	253	3761	698	88	herbarium	Y
Burmeistera	arbusculifera	Burmeistera-arbusculifera-2016-097	345	90287	261.701	3.87727	201	864	236	0	herbarium	N
Burmeistera	asclepiadea	Burmeistera-anderssonii-2016-113	383	252048	658.089	23.5922	202	3298	504	44	herbarium	Y
Burmeistera	asclepiadea	Burmeistera-asclepiadea-2016-088	40	9221	230.525	3.2752	201	269	227.5	0	herbarium	N
Burmeistera	aspera	Burmeistera-aspera-2016-089	439	271105	617.551	22.9543	204	3687	459	52	herbarium	Y
Burmeistera	aspera	Burmeistera-loejtnantii-2016-006	413	355976	861.927	28.6705	218	2945	627	87	herbarium	Y
Burmeistera	auriculata	Burmeistera-auriculata-2016-199	372	390257	1049.08	33.6206	222	4200	783	104	silica	Y
Burmeistera	borjensis	Burmeistera-borjensis-2016-219	380	381868	1004.92	32.2633	274	3996	745.5	96	silica	Y
Burmeistera	brachyandra	Burmeistera-brachyandra-2016-114	592	173979	293.883	4.61857	201	1336	261	2	herbarium	Y
Burmeistera	breviflora	Burmeistera-breviflora-2016-092	28	6605	235.893	6.64865	202	364	229.5	0	herbarium	N
Burmeistera	brighamioides	Burmeistera-brighamioides-2016-121	326	342697	1051.22	33.315	346	3269	802	86	silica	Y
Burmeistera	bullatifolia	Burmeistera-bullatifolia-2016-129	391	374804	958.578	30.7327	207	3931	748	91	silica	Y
Burmeistera	ceratocarpa	Burmeistera-ceratocarpa-2016-233	431	379721	881.023	29.7712	259	3284	645	85	silica	Y
Burmeistera	cf. aeribacca	Burmeistera-cf-aeribacca-2016-087	663	225782	340.546	7.78494	201	1973	281	16	herbarium	Y
Burmeistera	cf. glabrata	Burmeistera-sp-nova-Cascada-Hollin-2016-117	358	345247	964.377	32.176	309	4054	733.5	83	silica	Y
Burmeistera	chiriquiensis	Burmeistera-chiriquiensis-2016-161	386	389825	1009.91	32.7119	218	3836	744.5	101	silica	Y
Burmeistera	corei	Burmeistera-corei-2016-093	166	41720	251.325	3.42261	201	405	237.5	0	herbarium	N
Burmeistera	crassifolia	Burmeistera-crassifolia-2016-200	393	403867	1027.65	32.0661	202	3819	768	103	silica	Y
Burmeistera	crispiloba	Burmeistera-crispiloba-2016-201	382	397777	1041.3	32.9858	288	3825	777.5	112	silica	Y
Burmeistera	curviandra	Burmeistera-curviandra-2016-094	398	117487	295.193	7.12027	201	1416	251	5	herbarium	Y
Burmeistera	cyclostigmata	Burmeistera-cyclostigmata-2016-104	370	348369	941.538	29.6192	313	3807	719	82	silica	Y
Burmeistera	cyclostigmata	Burmeistera-cyclostigmata-2016-211	397	385967	972.209	29.816	201	3833	745	99	silica	Y
Burmeistera	cyclostigmata	Burmeistera-cyclostigmata-2016-217	361	366126	1014.2	31.3114	240	3869	784	100	silica	Y
Burmeistera	cylindrocarpa	Burmeistera-cylindrocarpa-2016-235	389	392233	1008.31	29.562	253	3131	778	106	silica	Y
Burmeistera	darienensis	Burmeistera-darienensis-2016-149	366	387639	1059.12	30.9929	207	3828	813.5	105	silica	Y
Burmeistera	domingensis	Burmeistera-domingensis-2016-192	378	366425	969.378	31.8061	222	4308	748	86	silica	Y
Burmeistera	draconis	Burmeistera-draconis-2016-133	485	359126	740.466	24.3779	208	3123	527	89	silica	Y
Burmeistera	dukei	Burmeistera-dukei-2016-153	413	424831	1028.65	29.8037	364	3813	789	112	silica	Y
Burmeistera	flava	Burmeistera-flava-sp-nova-2016-111	669	240742	359.854	9.20067	202	3134	294	14	silica	Y
Burmeistera	fuscoapicata	Burmeistera-fuscoapicata-2016-128	321	310632	967.701	32.7544	232	3813	748	78	silica	Y
Burmeistera	glabrata	Burmeistera-glabrata-2016-227	368	402013	1092.43	34.9946	312	4221	805.5	103	silica	Y
Burmeistera	gravida	Burmeistera-variabilis-var-gravida-2016-096	37	8842	238.973	4.95103	202	343	234	0	herbarium	N
Burmeistera	holm-nielsenii	Burmeistera-holm-nielsenii-2016-210	375	382518	1020.05	31.5451	262	4227	774	103	silica	Y
Burmeistera	huacamayensis	Burmeistera-huacamayensis-2016-115	254	108065	425.453	9.54834	205	1411	397	4	herbarium	Y
Burmeistera	jostii	Burmeistera-ruby-2016-186	283	235419	831.869	29.0293	219	3214	724	44	silica	Y
Burmeistera	kitrinaima	Burmeistera-succulenta-2016-143	380	388131	1021.4	31.8282	217	3174	765	102	silica	Y
Burmeistera	lingulata	Burmeistera-litensis-2016-214	374	378910	1013.13	31.777	224	3936	795	99	silica	Y
Burmeistera	lutosa	Burmeistera-lutosa-2016-209	353	359357	1018.01	33.3101	230	3948	785	89	silica	Y
Burmeistera	mcvaughii	Burmeistera-mcvaughii-2016-155	367	393569	1072.4	33.9311	207	3875	794	105	silica	Y
Burmeistera	multiflora	Burmeistera-multiflora-2016-196	389	406935	1046.11	32.8347	250	4185	776	112	silica	Y
Burmeistera	obtusifolia	Burmeistera-obtusifolia-2016-108	367	396642	1080.77	33.6405	302	3862	813	114	silica	Y
Burmeistera	oyacachensis	Burmeistera-oyacachensis-2016-230	384	372879	971.039	29.9594	213	3748	737	95	silica	Y
Burmeistera	pallida	Burmeistera-pallida-2016-008	291	75312	258.804	3.86865	201	661	242	0	herbarium	N
Burmeistera	panamensis	Burmeistera-panamensis-2016-151	404	414506	1026	30.1013	316	3831	782	109	silica	Y
Burmeistera	parviflora	Burmeistera-parviflora-LL-20	499	398615	798.828	25.7374	205	3032	600	97	silica	Y
Burmeistera	pirrensis	Burmeistera-pirrensis-2016-148	347	353894	1019.87	32.2011	324	4066	795	89	silica	Y
Burmeistera	quercifolia	Burmeistera-quercifolia-2016-009	612	343495	561.266	18.548	202	2859	404.5	65	herbarium	Y
Burmeistera	refracta	Burmeistera-ramosa-2016-007	389	360471	926.661	36.0928	239	8378	669	81	herbarium	Y
Burmeistera	refracta	Burmeistera-refracta-2016-195	386	375254	972.161	30.7336	248	3836	732.5	94	silica	Y
Burmeistera	resupinata	Burmeistera-resupinata-2016-240	365	388030	1063.1	34.025	269	3908	804	105	silica	Y
Burmeistera	resupinata var. heilbornii	Burmeistera-resupinata-var-heilbornii-2016-116	402	368635	917.002	30.8116	248	3897	664.5	95	herbarium	Y
Burmeistera	rubrosepala	Burmeistera-rubrosepala-2016-239	410	435577	1062.38	31.0744	283	3784	812	117	silica	Y
Burmeistera	smaragdi	Burmeistera-smaragdi-2016-236	365	367245	1006.15	32.0785	240	3899	764	93	silica	Y
Burmeistera	sodiroana	Burmeistera-sodiroana-2016-197	391	377511	965.501	29.7969	285	3871	748	85	silica	Y
Burmeistera	sp.	Burmeistera-ball-2016-165	378	381128	1008.28	32.2042	300	3919	775	97	silica	Y
Burmeistera	sp.	Burmeistera-club-2016-124	385	380572	988.499	31.9878	229	3884	737	102	silica	Y
Burmeistera	sp.	Burmeistera-cone-2016-125	374	376972	1007.95	30.1	315	3898	776	99	silica	Y
Burmeistera	sp.	Burmeistera-curly-2016-123	387	380273	982.618	30.2242	235	3193	742	93	silica	Y
Burmeistera	sp.	Burmeistera-hojota-2016-127	392	350746	894.76	29.115	222	3844	680.5	82	silica	Y
Burmeistera	sp.	Burmeistera-olive-2016-126	346	354835	1025.53	33.5123	276	3992	776	89	silica	Y
Burmeistera	sp.	Burmeistera-pallida-ramosa-succulenta-2016-112	407	283915	697.58	24.6185	212	3087	507	62	silica	Y
Burmeistera	sp.	Burmeistera-purple-2016-167	337	344770	1023.06	33.6563	206	3910	785	87	silica	Y
Burmeistera	sp.	Burmeistera-reventador-2016-138	369	364705	988.36	32.8011	238	3814	740	91	silica	Y
Burmeistera	sp.	Burmeistera-sp-nova-Sierrazul-2016-118	367	362950	988.965	31.9328	220	3865	762	86	silica	Y
Burmeistera	sp.	Burmeistera-winged-2016-163	416	428261	1029.47	29.8317	310	3898	786.5	113	silica	Y
Burmeistera	succulenta	Burmeistera-succulenta-2016-188	392	404082	1030.82	31.1995	239	3947	772	109	silica	Y
Burmeistera	succulenta	Burmeistera-succulenta-E-2016-229	387	398739	1030.33	32.9547	266	3898	762	104	silica	Y
Burmeistera	tenuiflora	Burmeistera-tenuiflora-2016-158	384	414781	1080.16	32.6862	254	3891	807	120	silica	Y
Burmeistera	truncata	Burmeistera-truncata-2016-144	375	373002	994.672	30.6206	268	3913	755	93	silica	Y
Burmeistera	utleyi	Burmeistera-utleyi-2016-156	340	346951	1020.44	33.2696	371	3747	771.5	88	silica	Y
Burmeistera	vulgaris	Burmeistera-vulgaris-2016-100	401	383261	955.763	30.1014	264	4134	719	95	silica	Y
Burmeistera	xerampelina	Burmeistera-xerampelina-2016-086	454	209321	461.059	14.5257	202	2570	378	21	herbarium	Y
Burmeistera	zamorensis	Burmeistera-smooth-2016-135	415	280511	675.93	24.379	202	2792	479	60	silica	Y
Burmeistera	zurquiensis	Burmeistera-zurquiensis-2016-098	374	411965	1101.51	32.7876	258	4117	845.5	116	silica	Y
Centropogon	asclepiadeus	LL61-C-asclepideus	431	259514	602.121	19.9934	203	2836	490	44	herbarium	Y
Centropogon	baezanus	LL324-C-baezanus	373	291563	781.67	27.8043	215	2868	581	68	silica	Y
Centropogon	brittonianus	LL83-C-brittonianus	308	309724	1005.6	32.7458	201	3230	793.5	76	silica	Y
Centropogon	congestus	LL21-C-congestus	398	356780	896.432	29.0397	211	2944	694.5	92	silica	Y
Centropogon	cordifolius	LL327-C-cordifolius	361	327611	907.51	28.2702	360	3460	697	83	silica	Y
Centropogon	cornutus	LL28-C-cornutus	313	303284	968.958	32.8759	209	3246	756	74	silica	Y
Centropogon	costaricae	LL325-C-costaricae	326	286478	878.767	31.3138	205	3475	667	66	silica	Y
Centropogon	dianae	LL195-C-dianae	300	268467	894.89	30.1742	311	3130	714	60	silica	Y
Centropogon	erythraeus	37-C-erythraeus	325	308037	947.806	31.7683	230	3996	734	79	silica	Y
Centropogon	grandidentatus	LL47-C-grandidentatus	304	350762	1153.82	33.7438	202	3400	933	117	silica	Y
Centropogon	granulosus	LL161-C-granulosus-Peru	343	297280	866.706	30.2521	202	2974	663	78	silica	Y
Centropogon	incanus	LL49-C-incanus	289	304088	1052.21	32.9627	265	3172	830	79	silica	Y
Centropogon	incanus	LL85-C-incanus	319	324146	1016.13	30.8885	206	3308	810	83	silica	Y
Centropogon	incanus (pink)	LL87-C-incanus-pink	272	278357	1023.37	35.7518	259	3522	788	76	silica	Y
Centropogon	macbridei	LL165-C-macbridei	370	250580	677.243	20.862	207	2453	575	42	silica	Y
Centropogon	mandonis	LL86-C-mandonis	316	303935	961.82	33.4215	249	3231	739.5	71	silica	Y
Centropogon	nigricans	LL69-C-nigricans	389	309222	794.915	28.3856	211	3743	607	66	silica	Y
Centropogon	palmanus	LL35-C-palmanus	340	308461	907.238	30.7356	218	3279	722.5	67	silica	Y
Centropogon	perlongus	LL194-C-perlongus	270	230474	853.607	26.933	225	3053	743.5	40	silica	Y
Centropogon	pulcher	LL168-C-pulcher	331	307985	930.468	29.3973	204	2927	754	79	silica	Y
Centropogon	simulans	LL248-C-simulans	306	312117	1019.99	33.0526	377	3195	779	78	silica	Y
Centropogon	smithii	LL6-C-smithii	319	316142	991.041	30.7057	280	3064	774	82	silica	Y
Centropogon	solanifolius	LL26-C-solanifolius	307	319502	1040.72	33.8801	227	3337	830	90	silica	Y
Centropogon	sp. nov.	LL312-C-alectrolophos	356	269969	758.34	24.1551	216	3032	599.5	60	herbarium	Y
Centropogon	tessmannii	LL349-C-tessmannii	455	127430	280.066	4.52277	201	851	249	0	herbarium	N
Centropogon	urubambae	LL171-C-urubambae	309	309908	1002.94	33.2465	219	3061	828	83	silica	Y
Centropogon	vargasii	LL244-C-vargasii	257	203005	789.903	28.598	205	3112	677	36	silica	Y
Centropogon	viriduliflorus	LL180-C-viriduliflora	270	205524	761.2	26.185	217	3141	672.5	32	silica	Y
Lobelia	tupa	LL350-L-tupa	196	123807	631.668	31.2966	201	3005	517.5	17	herbarium	Y
Lysipomia	pumila	LL104-Lysipomia	501	502363	1002.72	29.5615	207	4062	740	147	silica	Y
Siphocampylus	actinothrix	LL352-S-actinothrix	314	285082	907.904	31.9151	207	5875	726	68	silica	Y
Siphocampylus	affinis	LL351-S-affinis	475	252289	531.135	19.5732	203	2798	384	48	herbarium	Y
Siphocampylus	andinus	LL94-S-andinus	272	276100	1015.07	35.376	249	3226	789.5	69	silica	Y
Siphocampylus	antonellii	LL189-S-antonellii	271	281989	1040.55	34.136	384	3274	820	75	silica	Y
Siphocampylus	asplundii	LL333-S-asplundii	334	221414	662.916	24.3951	218	2675	520.5	43	herbarium	Y
Siphocampylus	aureus	LL334-S-aureus	222	146680	660.721	21.3877	203	3071	617.5	12	herbarium	Y
Siphocampylus	ayersiae	LL88-S-ayersiae	289	289846	1002.93	32.8103	295	3165	783	73	silica	Y
Siphocampylus	boliviensis	LL90-S-boliviensis	284	282762	995.641	32.3304	204	3232	807	72	silica	Y
Siphocampylus	brevicalyx	99-S-brevicalyx	338	292098	864.195	30.8047	216	2986	668	66	silica	Y
Siphocampylus	chloroleucus	LL355-S-chloroleucus	247	177551	718.83	25.6817	213	2534	602	30	herbarium	Y
Siphocampylus	correoides	LL357-S-correoides	295	146249	495.759	16.4046	212	2240	424	15	herbarium	Y
Siphocampylus	corymbifer	LL91-S-corymbifer	332	294766	887.849	30.9297	203	3235	701.5	64	silica	Y
Siphocampylus	fiebrigii	LL358-S-fiebrigii	354	331841	937.404	31.7865	213	5206	733.5	82	herbarium	Y
Siphocampylus	foliosus	LL359-S-foliosus	158	38536	243.899	3.98327	201	586	229.5	0	herbarium	N
Siphocampylus	fulgens	LL360-S-fulgens	360	92299	256.386	3.33634	201	640	237.5	0	herbarium	N
Siphocampylus	furax	LL361-S-furax	475	225373	474.469	16.705	202	2753	361	29	herbarium	N
Siphocampylus	giganteus	LL328-S-giganteus	319	292450	916.771	29.8466	230	3234	713	70	silica	Y
Siphocampylus	imbricatus	LL269-S-imbricatus	293	300707	1026.3	32.9791	210	3246	859	77	silica	Y
Siphocampylus	jelskii	LL159-S-jelskii	329	284714	865.392	28.9603	215	3126	699	67	silica	Y
Siphocampylus	krauseanus	LL363-S-krauseanus	310	218903	706.139	23.5805	201	2426	577	37	herbarium	Y
Siphocampylus	longibracteolatus	LL366-S-longibracteolatus	228	96139	421.662	12.2332	204	1596	390.5	5	herbarium	Y
Siphocampylus	longipedunculatus	LL365-S-longipedunculatus	307	277702	904.567	33.2881	241	3050	680	63	herbarium	Y
Siphocampylus	lyciodes	122-S-lycioides	317	299012	943.256	31.9104	218	3174	733	67	silica	Y
Siphocampylus	macropodus	LL367-S-macropodus	357	293715	822.731	27.3114	285	2988	629	65	herbarium	Y
Siphocampylus	manettiaeflorus	LL368-S-manntiaeflorus	245	201914	824.139	37.7095	202	3124	637	51	silica	Y
Siphocampylus	mattiaei	LL155-S-mattiaei	319	229203	718.505	22.657	233	2289	609	37	silica	Y
Siphocampylus	nematosepalus	LL329-S-nematosepalus	196	137594	702.01	27.7536	279	2578	595.5	25	silica	Y
Siphocampylus	nobilis	LL337-S-nobilis	272	102869	378.195	9.48649	206	1340	341	5	herbarium	Y
Siphocampylus	obovatus	LL173-S-obovatus	295	281816	955.308	32.1645	257	3590	766	69	silica	Y
Siphocampylus	odontosepalus	LL348-S-odontosepalus	317	185309	584.571	22.3004	208	2887	472	27	herbarium	Y
Siphocampylus	orbignianus	LL93-S-orbignianus	284	268753	946.313	30.7824	301	3081	763	64	silica	Y
Siphocampylus	planchonis	LL371-S-planchonis	414	208057	502.553	16.8369	202	2197	399	29	herbarium	Y
Siphocampylus	plegmatocaulis	LL339-S-plegmatocaulis	105	24655	234.81	3.07164	201	359	224	0	herbarium	N
Siphocampylus	rusbyanus	LL187-S-rusbyanus	291	287455	987.818	33.1377	217	3106	785	72	silica	Y
Siphocampylus	sangineus	LL373-S-sangineus	429	117024	272.783	4.02045	201	764	247	0	herbarium	N
Siphocampylus	scandens	LL375-S-scandens	279	273852	981.548	32.6504	270	2996	771	68	herbarium	Y
Siphocampylus	sceptrum	LL336-S-sceptrum	178	43346	243.517	3.17128	201	458	231	0	herbarium	N
Siphocampylus	siberiensis	LL102-S-siberiensis	267	216059	809.21	30.9125	209	3107	655	42	silica	Y
Siphocampylus	smilax	LL330-S-smilax	349	312695	895.974	29.5061	338	3137	681	79	silica	Y
Siphocampylus	sulfureus	LL335-S-sulfureus	70	16595	237.071	4.9425	201	472	222	0	herbarium	N
Siphocampylus	tunarensis	LL97-S-tunarensis	298	279342	937.389	32.1951	226	3219	732.5	68	silica	Y
Siphocampylus	tunicatus	LL98-S-tunicatus	339	319789	943.33	30.5715	203	3189	725	82	silica	Y
Siphocampylus	tupaeformis	LL99-S-tupaeformis	282	278560	987.801	34.327	204	3256	770	69	silica	Y
Siphocampylus	umbellatus	LL332-S-umbellatus	336	309100	919.94	30.0052	214	2991	702.5	74	silica	Y
Siphocampylus	vatkeanus	LL341-S-vatkeanus	326	276512	848.196	27.3346	231	2949	673	60	silica	Y
Siphocampylus	verticillatus	LL378-S-verticillatus	384	301627	785.487	27.2379	209	2975	581.5	69	herbarium	Y
Siphocampylus	virgatus	LL167-S-virgatus	300	283888	946.293	31.8667	223	3888	747.5	71	silica	Y
Siphocampylus	werdermannii	LL101-S-werdermannii	309	313331	1014.02	32.1228	278	3263	806	80	silica	Y
